# *Pantr2*, a trans-acting lncRNA, modulates the differentiation potential of neural progenitors in vivo

**DOI:** 10.1101/2022.10.07.511381

**Authors:** Jonathan J Augustin, Saki Takayangi, Thanh Hoang, Briana Winer, Seth Blackshaw, Loyal A Goff

## Abstract

Ablation of the long non-coding RNA (lncRNA) *Pantr2* results in microcephaly in a knockout murine model of corticogenesis, however, the precise mechanisms used are unknown. We present evidence that *Pantr2* is a trans-acting lncRNA that regulates gene expression and chromatin accessibility both in vivo and in vitro. We demonstrate that ectopic expression of *Pantr2* in a neuroblastoma cell line alters gene expression under differentiating conditions, and that both loss and gain of function of *Pantr2* results in changes to cell-cycle dynamics. We show that expression of both the transcription factor *Nfix* and the cell cycle regulator *Rgcc* are negatively regulated by *Pantr2*. Using RNA binding protein motif analysis and existing CLIP-seq data, we annotate potential HuR and QKI binding sites on *Pantr2*, and demonstrate that HuR does not directly bind *Pantr2* using RNA immunoprecipitation assay. Finally, using Gene Ontology enrichment analysis, we identify disruption of both Notch and Wnt signaling following loss of *Pantr2* expression, indicating potential *Pantr2*-dependent regulation of these pathways.
