## Supplemental Table 1 for "*Pantr2*, a trans-acting lncRNA, modulates the differentiation potential of neural progenitors in vivo"

Sequence	Direction	Gene	Species
GATGGCCTCAATGGGTACAAG	Forward	Notch1	mouse
TCGTTGTTGTTGATGTCACAGT	Reverse	Notch1	mouse
CATGACTCGCCTATCTCGGT	Forward	Ndrg2	mouse
TAGTGTTGCAGGAGGTGAGG	Reverse	Ndrg2	mouse
ACTCCTCGGAAAGCCAAATTA	Forward	Rgcc	mouse
CCAAACTCCTTGCTTCACATAC	Reverse	Rgcc	mouse
GGCAGACACTTCTCACTGGA	Forward	Myc	mouse
GCTGTCTGCGGGGTTTCC	Reverse	Myc	mouse
CATTAGCACAGACAAGGCCG	Forward	Rbpj	mouse
TGCTCTCTCCACATCTGTACA	Reverse	Rbpj	mouse
AGGAGAGAAGTTTGGAGCCC	Forward	Sox2	mouse
TCTGGCGGAGAATAGTTGGG	Reverse	Sox2	mouse
TTTCCTGACCCCAAGCTGAA	Forward	Nestin	mouse
ACATAGGTGGGATGGGAGTG	Reverse	Nestin	mouse
GTTGGTATCCCGGGACTTCA	Forward	Pax6	mouse
TGGGTCCTCTCAAACTCTTTCT	Reverse	Pax6	mouse
TATTGAGACCGGCCAGTGTT	Forward	Fbxw7	mouse
TGGATGCCATCAAACTGTAATGA	Reverse	Fbxw7	mouse
AGCCCCAGCTACTACAACATA	Forward	Nfix	mouse
AGTCCAGCTTTCCTGACTTCT	Reverse	Nfix	mouse
TGAGGCAGCTTCACCTACAG	Forward	Nfib	mouse
AGGATGGGTCTCTTGGGCTTA	Reverse	Nfib	mouse
GCAGCCAGTCCAGTGGATG	Forward	Nfia	mouse
TGCTCTGGGTCCTGTAATGAC	Reverse	Nfia	mouse
CTGGTGTCTTCGAGCTACAAAT	Forward	Dll3	mouse
TGCTCCGTATAGACCGGGAC	Reverse	Dll3	mouse
GACCTCGCAACAGAAAACCCA	Forward	Dll1	mouse
TTCTCCGTAGTAGTGCTCGTC	Reverse	Dll1	mouse
AGTCCCAAGGAGAAAAACCGA	Forward	Hes5	mouse
GCTGTGTTTCAGGTAGCTGAC	Reverse	Hes5	mouse
TCCCACTCTTCCACCTTCGA	Forward	Gapdh	mouse
CCCTGTTGCTGTAGCCGTAT	Reverse	Gapdh	mouse
CCACCATGTACCCAGGCATT	Forward	Actb	mouse
GAGTACTTGCGCTCAGGAGG	Reverse	Actb	mouse
