## Supplemental Table 2 for "*Pantr2*, a trans-acting lncRNA, modulates the differentiation potential of neural progenitors in vivo"

Sequence	Primer Name	Sample Name
AATGATACGGCGACCACCGAGATCTACACTCGTCGGCAGCGTCAGATGTG	Ad1_noMX:	All (forward)
CAAGCAGAAGACGGCATACGAGATTCGCCTTAGTCTCGTGGGCTCGGAGATGT	Ad2.1_TAAGGCGA	AX1 (reverse)
CAAGCAGAAGACGGCATACGAGATCTAGTACGGTCTCGTGGGCTCGGAGATGT	Ad2.2_CGTACTAG	AX2 (reverse)
CAAGCAGAAGACGGCATACGAGATTTCTGCCTGTCTCGTGGGCTCGGAGATGT	Ad2.3_AGGCAGAA	AX3 (reverse)
CAAGCAGAAGACGGCATACGAGATGCTCAGGAGTCTCGTGGGCTCGGAGATGT	Ad2.4_TCCTGAGC	AW1 (reverse)
CAAGCAGAAGACGGCATACGAGATAGGAGTCCGTCTCGTGGGCTCGGAGATGT	Ad2.5_GGACTCCT	AW2 (reverse)
CAAGCAGAAGACGGCATACGAGATCATGCCTAGTCTCGTGGGCTCGGAGATGT	Ad2.6_TAGGCATG	AW4 (reverse)
