## Supplemental Table 3 for "*Pantr2*, a trans-acting lncRNA, modulates the differentiation potential of neural progenitors in vivo"

Sequence	Direction	Name
AGCGGACCGACTGTGTGG	Forward	site-directed mutagenesis (Pantr2-ΔA)
AGCCTGCTTTTTTGTACAAACTTGTG	Reverse	site-directed mutagenesis (Pantr2-ΔA)
TTTTCCACGTTCTTTTTGC	Forward	site-directed mutagenesis (Pantr2-ΔB)
CCATCCAGACTGGAAACAG	Reverse	site-directed mutagenesis (Pantr2-ΔB)
CTGCAGATGGTCTGTCTG	Forward	site-directed mutagenesis (Pantr2-ΔC)
CGTAGCACTAGTTCTTCATTTTC	Reverse	site-directed mutagenesis (Pantr2-ΔC)
GCCAATGATTTGGAGGGG	Forward	site-directed mutagenesis (Pantr2-ΔD)
GGAAAGTTACATACTCTTGATTTTC	Reverse	site-directed mutagenesis (Pantr2-ΔD)
GTACCGGGGACTGGAAGG	Forward	site-directed mutagenesis (Pantr2-ΔE)
TGGAACTTTGCAGTCGGAAAC	Reverse	site-directed mutagenesis (Pantr2-ΔE)
