## Supplemental Table 9 for "*Pantr2*, a trans-acting lncRNA, modulates the differentiation potential of neural progenitors in vivo"

	ID	Description	GeneRatio	BgRatio	pvalue	p.adjust	qvalue	geneID	Count
GO:0090287	GO:0090287	regulation of cellular response to growth factor stimulus	16/412	299/29008	6.89692725864202e-06	0.0165579695405463	0.0152427220085821	Cadm4/Pik3cb/Crebbp/Onecut2/Zfp451/Trim33/Ngfr/Prkcb/Tgfb1/Ppp2r5b/Notch2/Tcf7l2/Apln/Nrep/Fgf9/Spred2	16
GO:0051304	GO:0051304	chromosome separation	9/412	96/29008	9.39992593843104e-06	0.0165579695405463	0.0152427220085821	Cdc16/Sycp3/Ncaph/Rad21/Pttg1/Zwilch/Cdc27/Top2a/Csnk2a2	9
