## Supplemental Table 10 for "*Pantr2*, a trans-acting lncRNA, modulates the differentiation potential of neural progenitors in vivo"

	rank	motif_db	motif_id	motif_alt_id	consensus	pvalue	adj.pvalue	evalue	tests	fasta_max	pos	neg	pwm_min	tp	tp_percent	fp	fp_percent
1	1	../Assets/JASPAR2022_CORE_vertebrates_non-redundant_pfms_meme.txt	MA0599.1	KLF5	GCCCCDCCCH	4.09e-33	2.38e-30	2e-27	581	564	564	1128	4.52	202	35.82	122	10.82
2	2	../Assets/JASPAR2022_CORE_vertebrates_non-redundant_pfms_meme.txt	MA1511.2	KLF10	GGGGCGGGG	2.22e-32	1.05e-29	8.79e-27	471	564	564	1128	6.69	158	28.01	72	6.38
3	3	../Assets/JASPAR2022_CORE_vertebrates_non-redundant_pfms_meme.txt	MA0740.2	KLF14	KGGGCGGGG	3.08e-32	1.59e-29	1.34e-26	516	564	564	1128	3.49	225	39.89	156	13.83
4	4	../Assets/JASPAR2022_CORE_vertebrates_non-redundant_pfms_meme.txt	MA1564.1	SP9	RCCACGCCCMCY	3.67e-32	1.91e-29	1.6e-26	520	564	564	1128	2.1	219	38.83	148	13.12
5	5	../Assets/JASPAR2022_CORE_vertebrates_non-redundant_pfms_meme.txt	MA0746.2	SP3	NGCCACGCCCMCH	7.62e-32	2.38e-29	2e-26	312	564	564	1128	2.55	152	26.95	67	5.94
6	6	../Assets/JASPAR2022_CORE_vertebrates_non-redundant_pfms_meme.txt	MA0506.2	Nrf1	SNCTGCGCMTGCGCV	1.73e-30	4.16e-28	3.5e-25	241	564	564	1128	26.3	71	12.59	4	0.35
7	7	../Assets/JASPAR2022_CORE_vertebrates_non-redundant_pfms_meme.txt	MA0741.1	KLF16	GMCACGCCCCC	1.97e-30	8.51e-28	7.16e-25	433	564	564	1128	2.03	197	34.93	125	11.08
8	8	../Assets/JASPAR2022_CORE_vertebrates_non-redundant_pfms_meme.txt	MA0493.2	KLF1	DGGGYGGGG	3.7e-30	1.83e-27	1.54e-24	494	564	564	1128	5.64	197	34.93	126	11.17
9	9	../Assets/JASPAR2022_CORE_vertebrates_non-redundant_pfms_meme.txt	MA1512.1	KLF11	SCCACGCCCMC	2.69e-28	9.44e-26	7.94e-23	351	564	564	1128	1.19	197	34.93	133	11.79
10	10	../Assets/JASPAR2022_CORE_vertebrates_non-redundant_pfms_meme.txt	MA0742.2	KLF12	GGGGCGGGG	1.49e-27	7.01e-25	5.9e-22	470	564	564	1128	1.26	248	43.97	210	18.62
11	11	../Assets/JASPAR2022_CORE_vertebrates_non-redundant_pfms_meme.txt	MA0516.3	SP2	GGGGCGGGG	3.61e-27	2.21e-24	1.86e-21	613	564	564	1128	1.05	302	53.55	301	26.68
12	12	../Assets/JASPAR2022_CORE_vertebrates_non-redundant_pfms_meme.txt	MA1630.2	ZNF281	GGGGGAGGGGVV	1.08e-26	3.13e-24	2.63e-21	289	564	564	1128	14	110	19.5	38	3.37
13	13	../Assets/JASPAR2022_CORE_vertebrates_non-redundant_pfms_meme.txt	MA0685.2	SP4	GGGGCGGGG	7.06e-26	3.13e-23	2.63e-20	443	564	564	1128	14.9	140	24.82	71	6.29
14	14	../Assets/JASPAR2022_CORE_vertebrates_non-redundant_pfms_meme.txt	MA1475.1	CREB3L4	GRTGACGTCAYC	3.56e-25	4.53e-23	3.81e-20	127	564	564	1128	5.09	64	11.35	6	0.53
15	15	../Assets/JASPAR2022_CORE_vertebrates_non-redundant_pfms_meme.txt	MA1513.1	KLF15	SCCCCGCCCCS	3.14e-25	1.4e-22	1.18e-19	446	564	564	1128	19.1	102	18.09	34	3.01
16	16	../Assets/JASPAR2022_CORE_vertebrates_non-redundant_pfms_meme.txt	MA1959.1	KLF7	DGGGCGGGG	7.32e-25	3.87e-22	3.26e-19	529	564	564	1128	3.19	211	37.41	167	14.8
17	17	../Assets/JASPAR2022_CORE_vertebrates_non-redundant_pfms_meme.txt	MA0079.5	SP1	GGGGCGGGG	1.71e-24	8.39e-22	7.05e-19	490	564	564	1128	17.4	129	22.87	63	5.59
18	18	../Assets/JASPAR2022_CORE_vertebrates_non-redundant_pfms_meme.txt	MA1961.1	PATZ1	SSGGGGMGGGGS	2.82e-23	1.58e-20	1.33e-17	559	564	564	1128	1.09	276	48.94	278	24.65
19	19	../Assets/JASPAR2022_CORE_vertebrates_non-redundant_pfms_meme.txt	MA1951.1	FOS	BGATGACGTCATCR	6.02e-22	3.07e-20	2.58e-17	51	564	564	1128	1.53	49	8.69	2	0.18
20	20	../Assets/JASPAR2022_CORE_vertebrates_non-redundant_pfms_meme.txt	MA1515.1	KLF2	NRCCACRCCCH	2.56e-22	1.38e-19	1.16e-16	539	564	564	1128	1.16	253	44.86	245	21.72
21	21	../Assets/JASPAR2022_CORE_vertebrates_non-redundant_pfms_meme.txt	MA0645.1	ETV6	MSCGGAAGTR	1.05e-21	3.38e-19	2.85e-16	323	564	564	1128	1.08	182	32.27	140	12.41
22	22	../Assets/JASPAR2022_CORE_vertebrates_non-redundant_pfms_meme.txt	MA0656.1	JDP2	GATGACGTCAYC	3.18e-20	1.27e-18	1.07e-15	40	564	564	1128	1.12	40	7.09	0	0
23	23	../Assets/JASPAR2022_CORE_vertebrates_non-redundant_pfms_meme.txt	MA0162.4	EGR1	VCMCGCCCACGCVS	4.36e-21	1.77e-18	1.49e-15	407	564	564	1128	3.44	123	21.81	67	5.94
24	24	../Assets/JASPAR2022_CORE_vertebrates_non-redundant_pfms_meme.txt	MA1708.1	ETV7	DGSCGGAAGTR	7.85e-21	3.29e-18	2.76e-15	419	564	564	1128	5.9	95	16.84	38	3.37
25	25	../Assets/JASPAR2022_CORE_vertebrates_non-redundant_pfms_meme.txt	MA0039.4	KLF4	NNCCCCACCCHN	1.64e-20	8.91e-18	7.5e-15	544	564	564	1128	1.39	235	41.67	226	20.04
26	26	../Assets/JASPAR2022_CORE_vertebrates_non-redundant_pfms_meme.txt	MA0747.1	SP8	RCCACGCCCMCY	4.6e-20	1.79e-17	1.5e-14	388	564	564	1128	1.48	178	31.56	142	12.59
27	27	../Assets/JASPAR2022_CORE_vertebrates_non-redundant_pfms_meme.txt	MA0076.2	ELK4	BCRCTTCCGGB	9.35e-20	2.89e-17	2.43e-14	309	564	564	1128	10.8	77	13.65	24	2.13
28	28	../Assets/JASPAR2022_CORE_vertebrates_non-redundant_pfms_meme.txt	MA1131.1	FOSL2::JUN	GRTGACGTMAT	2.92e-19	3.01e-17	2.53e-14	103	564	564	1128	14.8	41	7.27	1	0.09
29	29	../Assets/JASPAR2022_CORE_vertebrates_non-redundant_pfms_meme.txt	MA0609.2	CREM	NNDGTGACGTCACHNN	2.14e-19	3.19e-17	2.68e-14	149	564	564	1128	4	65	11.52	15	1.33
30	30	../Assets/JASPAR2022_CORE_vertebrates_non-redundant_pfms_meme.txt	MA0834.1	ATF7	NDATGACGTCATMV	1.44e-18	6.34e-17	5.33e-14	44	564	564	1128	1.19	42	7.45	2	0.18
31	31	../Assets/JASPAR2022_CORE_vertebrates_non-redundant_pfms_meme.txt	MA1127.1	FOSB::JUN	GATGACGTCAT	9.87e-19	1.11e-16	9.3e-14	112	564	564	1128	19.9	37	6.56	0	0
32	32	../Assets/JASPAR2022_CORE_vertebrates_non-redundant_pfms_meme.txt	MA1140.2	JUNB	GATGACGTCAYC	2.76e-18	1.13e-16	9.52e-14	41	564	564	1128	1.98	39	6.91	1	0.09
33	33	../Assets/JASPAR2022_CORE_vertebrates_non-redundant_pfms_meme.txt	MA0840.1	Creb5	NATGACGTCAYH	2.76e-18	1.24e-16	1.04e-13	45	564	564	1128	6.13	39	6.91	1	0.09
34	34	../Assets/JASPAR2022_CORE_vertebrates_non-redundant_pfms_meme.txt	MA0760.1	ERF	ACCGGAAGTR	1.26e-18	2.4e-16	2.02e-13	191	564	564	1128	1.26	114	20.21	65	5.76
35	35	../Assets/JASPAR2022_CORE_vertebrates_non-redundant_pfms_meme.txt	MA1107.2	KLF9	MNGCCACACCCACHYV	1.04e-18	2.41e-16	2.02e-13	232	564	564	1128	1.1	138	24.47	94	8.33
36	36	../Assets/JASPAR2022_CORE_vertebrates_non-redundant_pfms_meme.txt	MA1133.1	JUN::JUNB	KRTGACGTCATN	4.34e-18	6.12e-16	5.15e-13	141	564	564	1128	15.1	41	7.27	2	0.18
37	37	../Assets/JASPAR2022_CORE_vertebrates_non-redundant_pfms_meme.txt	MA1145.1	FOSL2::JUND	NNRTGACGTCAYHSN	1.49e-17	1.51e-15	1.27e-12	101	564	564	1128	12	42	7.45	3	0.27
38	38	../Assets/JASPAR2022_CORE_vertebrates_non-redundant_pfms_meme.txt	MA0098.3	ETS1	ACCGGAARTR	8.8e-18	2.28e-15	1.92e-12	259	564	564	1128	1.72	119	21.1	74	6.56
39	39	../Assets/JASPAR2022_CORE_vertebrates_non-redundant_pfms_meme.txt	MA0605.2	ATF3	RRTGACGTCAYY	9.48e-17	3.13e-15	2.63e-12	33	564	564	1128	3.49	33	5.85	0	0
40	40	../Assets/JASPAR2022_CORE_vertebrates_non-redundant_pfms_meme.txt	MA1483.2	ELF2	AAMCCGGAAGTR	3.14e-17	6.68e-15	5.62e-12	213	564	564	1128	5.2	76	13.48	29	2.57
41	41	../Assets/JASPAR2022_CORE_vertebrates_non-redundant_pfms_meme.txt	MA0759.2	ELK3	ACCGGAAGTRV	4.55e-17	7.55e-15	6.35e-12	166	564	564	1128	6.9	69	12.23	23	2.04
42	42	../Assets/JASPAR2022_CORE_vertebrates_non-redundant_pfms_meme.txt	MA1139.1	FOSL2::JUNB	DATGACGTCATH	9.48e-17	8.15e-15	6.86e-12	86	564	564	1128	24.2	33	5.85	0	0
43	43	../Assets/JASPAR2022_CORE_vertebrates_non-redundant_pfms_meme.txt	MA0750.2	ZBTB7A	NVCCGGAAGTGSV	2.69e-17	9.53e-15	8.02e-12	354	564	564	1128	1.84	144	25.53	108	9.57
44	44	../Assets/JASPAR2022_CORE_vertebrates_non-redundant_pfms_meme.txt	MA1136.1	FOSB::JUNB	RTGACGTCAT	7.9e-17	1.06e-14	8.91e-12	134	564	564	1128	22.6	36	6.38	1	0.09
45	45	../Assets/JASPAR2022_CORE_vertebrates_non-redundant_pfms_meme.txt	MA0156.3	FEV	VACCGGAAGTVV	1.25e-16	1.73e-14	1.46e-11	139	564	564	1128	10.5	53	9.4	11	0.98
46	46	../Assets/JASPAR2022_CORE_vertebrates_non-redundant_pfms_meme.txt	MA1129.1	FOSL1::JUN	ATGACGTCAT	2.48e-16	3.69e-14	3.1e-11	149	564	564	1128	4.62	55	9.75	13	1.15
47	47	../Assets/JASPAR2022_CORE_vertebrates_non-redundant_pfms_meme.txt	MA0765.3	ETV5	ACCGGAAGTR	2.66e-16	3.93e-14	3.31e-11	148	564	564	1128	7.43	60	10.64	17	1.51
48	48	../Assets/JASPAR2022_CORE_vertebrates_non-redundant_pfms_meme.txt	MA0028.2	ELK1	ACCGGAAGTR	3.97e-16	5.92e-14	4.98e-11	149	564	564	1128	2.01	84	14.89	40	3.55
49	49	../Assets/JASPAR2022_CORE_vertebrates_non-redundant_pfms_meme.txt	MA1935.1	ERF::FOXI1	RTAAACMGGAARTR	1.63e-16	5.93e-14	4.98e-11	364	564	564	1128	2.41	123	21.81	84	7.45
50	50	../Assets/JASPAR2022_CORE_vertebrates_non-redundant_pfms_meme.txt	MA0081.2	SPIB	TYTCACTTCCTCTTTY	2.76e-16	6.49e-14	5.46e-11	235	564	564	1128	1.37	130	23.05	94	8.33
51	51	../Assets/JASPAR2022_CORE_vertebrates_non-redundant_pfms_meme.txt	MA0062.3	GABPA	NNCACTTCCTGTNN	2.02e-16	7.1e-14	5.97e-11	351	564	564	1128	1.32	168	29.79	146	12.94
52	52	../Assets/JASPAR2022_CORE_vertebrates_non-redundant_pfms_meme.txt	MA0475.2	FLI1	ACCGGAARTR	4.52e-16	8.32e-14	7e-11	184	564	564	1128	2	94	16.67	51	4.52
53	53	../Assets/JASPAR2022_CORE_vertebrates_non-redundant_pfms_meme.txt	MA0764.3	ETV4	ACCGGAAGTR	3.22e-16	8.44e-14	7.1e-11	262	564	564	1128	10.4	61	10.82	18	1.6
54	54	../Assets/JASPAR2022_CORE_vertebrates_non-redundant_pfms_meme.txt	MA0080.6	Spi1	RRAAAGAGGAAGTGGDD	6.25e-16	1.75e-13	1.47e-10	280	564	564	1128	1.4	148	26.24	120	10.64
55	55	../Assets/JASPAR2022_CORE_vertebrates_non-redundant_pfms_meme.txt	MA0598.3	EHF	NNCACTTCCTGTTNN	7.49e-16	2.38e-13	2e-10	318	564	564	1128	1.65	147	26.06	119	10.55
56	56	../Assets/JASPAR2022_CORE_vertebrates_non-redundant_pfms_meme.txt	MA1653.1	ZNF148	YBCCCCTCCCCC	5.31e-16	2.96e-13	2.49e-10	557	564	564	1128	1.04	260	46.1	297	26.33
57	57	../Assets/JASPAR2022_CORE_vertebrates_non-redundant_pfms_meme.txt	MA1942.1	ETV2::FOXI1	BGTAAACAGGAAGYR	2.01e-15	4.31e-13	3.63e-10	214	564	564	1128	1.31	117	20.74	81	7.18
58	58	../Assets/JASPAR2022_CORE_vertebrates_non-redundant_pfms_meme.txt	MA0641.1	ELF4	AACCCGGAAGTR	4.78e-15	5.49e-13	4.62e-10	115	564	564	1128	1.11	78	13.83	37	3.28
59	59	../Assets/JASPAR2022_CORE_vertebrates_non-redundant_pfms_meme.txt	MA0474.3	Erg	NNACAGGAAGTGVN	4.56e-15	1.53e-12	1.29e-09	335	564	564	1128	1.18	169	29.96	155	13.74
60	60	../Assets/JASPAR2022_CORE_vertebrates_non-redundant_pfms_meme.txt	MA0763.1	ETV3	ACCGGAAGTR	7.29e-15	1.81e-12	1.52e-09	248	564	564	1128	13.6	46	8.16	9	0.8
61	61	../Assets/JASPAR2022_CORE_vertebrates_non-redundant_pfms_meme.txt	MA0748.2	YY2	NVATGGCGGCS	8.12e-15	1.88e-12	1.59e-09	232	564	564	1128	1.46	107	18.97	71	6.29
62	62	../Assets/JASPAR2022_CORE_vertebrates_non-redundant_pfms_meme.txt	MA0762.1	ETV2	AACCGGAAATR	2.07e-14	2.26e-12	1.9e-09	109	564	564	1128	3.59	49	8.69	12	1.06
63	63	../Assets/JASPAR2022_CORE_vertebrates_non-redundant_pfms_meme.txt	MA0761.2	ETV1	NNACAGGAAGTGNN	7.82e-15	2.74e-12	2.31e-09	351	564	564	1128	1.41	160	28.37	143	12.68
64	64	../Assets/JASPAR2022_CORE_vertebrates_non-redundant_pfms_meme.txt	MA1143.1	FOSL1::JUND	RTGACGTMAY	1.18e-14	3.69e-12	3.11e-09	313	564	564	1128	5.29	57	10.11	18	1.6
65	65	../Assets/JASPAR2022_CORE_vertebrates_non-redundant_pfms_meme.txt	MA1627.1	Wt1	YBCCTCCCCCACVB	1.75e-14	6.98e-12	5.87e-09	399	564	564	1128	1.39	174	30.85	166	14.72
66	66	../Assets/JASPAR2022_CORE_vertebrates_non-redundant_pfms_meme.txt	MA0527.1	ZBTB33	BTCTCGCGAGABYTS	6.13e-14	8.03e-12	6.75e-09	131	564	564	1128	119	30	5.32	1	0.09
67	67	../Assets/JASPAR2022_CORE_vertebrates_non-redundant_pfms_meme.txt	MA1484.1	ETS2	DACCGGAAGY	4.98e-14	9.12e-12	7.67e-09	183	564	564	1128	1.93	92	16.31	56	4.96
68	68	../Assets/JASPAR2022_CORE_vertebrates_non-redundant_pfms_meme.txt	MA1723.1	PRDM9	RGDGGGVAGGGRGGVRRMARVARR	4.24e-14	1.08e-11	9.07e-09	254	564	564	1128	1.46	137	24.29	114	10.11
69	69	../Assets/JASPAR2022_CORE_vertebrates_non-redundant_pfms_meme.txt	MA1721.1	ZNF93	GGYAGCRGCAGCGGYG	5.28e-14	1.26e-11	1.06e-08	239	564	564	1128	25	48	8.51	12	1.06
70	70	../Assets/JASPAR2022_CORE_vertebrates_non-redundant_pfms_meme.txt	MA1952.1	FOXJ2::ELF1	RTAAACMGGAAGTR	6.15e-14	1.78e-11	1.5e-08	290	564	564	1128	2.39	115	20.39	85	7.54
71	71	../Assets/JASPAR2022_CORE_vertebrates_non-redundant_pfms_meme.txt	MA0686.1	SPDEF	AMCCGGATGTR	2.24e-13	1.97e-11	1.66e-08	88	564	564	1128	1.32	57	10.11	21	1.86
72	72	../Assets/JASPAR2022_CORE_vertebrates_non-redundant_pfms_meme.txt	MA1992.1	Ikzf3	NNRCAGGAAGTGGVN	6.37e-14	2.31e-11	1.95e-08	363	564	564	1128	1.77	142	25.18	122	10.82
73	73	../Assets/JASPAR2022_CORE_vertebrates_non-redundant_pfms_meme.txt	MA1508.1	IKZF1	VVAACAGGAARN	1.01e-13	4.21e-11	3.54e-08	416	564	564	1128	1.75	167	29.61	160	14.18
74	74	../Assets/JASPAR2022_CORE_vertebrates_non-redundant_pfms_meme.txt	MA0473.3	ELF1	RDVCAGGAAGTGVN	2.64e-13	7.58e-11	6.38e-08	287	564	564	1128	1.62	129	22.87	107	9.49
75	75	../Assets/JASPAR2022_CORE_vertebrates_non-redundant_pfms_meme.txt	MA1965.1	SP5	CBCCTCCCHS	1.4e-13	7.91e-11	6.65e-08	566	564	564	1128	11	88	15.6	53	4.7
76	76	../Assets/JASPAR2022_CORE_vertebrates_non-redundant_pfms_meme.txt	MA0604.1	Atf1	RTGACGTA	7.19e-13	1.22e-10	1.03e-07	170	564	564	1128	1.53	77	13.65	43	3.81
77	77	../Assets/JASPAR2022_CORE_vertebrates_non-redundant_pfms_meme.txt	MA1933.1	ELK1::SREBF2	DCCGGAAGTSRCGTGA	7.4e-12	4e-10	3.36e-07	54	564	564	1128	2.97	33	5.85	5	0.44
78	78	../Assets/JASPAR2022_CORE_vertebrates_non-redundant_pfms_meme.txt	MA1632.1	ATF2	NNATGABGTCATN	5.12e-12	5.33e-10	4.48e-07	104	564	564	1128	16.4	30	5.32	3	0.27
79	79	../Assets/JASPAR2022_CORE_vertebrates_non-redundant_pfms_meme.txt	MA0640.2	ELF3	NNCCACTTCCTGNT	2.22e-12	8.34e-10	7.01e-07	375	564	564	1128	2.17	129	22.87	112	9.93
80	80	../Assets/JASPAR2022_CORE_vertebrates_non-redundant_pfms_meme.txt	MA1126.1	FOS::JUN	DRTGACGTCATHNDTN	1.31e-11	2.8e-09	2.35e-06	214	564	564	1128	5.44	50	8.87	19	1.68
81	81	../Assets/JASPAR2022_CORE_vertebrates_non-redundant_pfms_meme.txt	MA0862.1	GMEB2	TTACGTAA	2.42e-10	2.66e-08	2.24e-05	110	564	564	1128	6.85	35	6.21	9	0.8
82	82	../Assets/JASPAR2022_CORE_vertebrates_non-redundant_pfms_meme.txt	MA0526.4	USF2	DRTCACGTGAYH	1.13e-09	3.27e-08	2.75e-05	29	564	564	1128	7.7	21	3.72	1	0.09
83	83	../Assets/JASPAR2022_CORE_vertebrates_non-redundant_pfms_meme.txt	MA0488.1	JUN	DDRATGATGTCAT	5.98e-10	4.42e-08	3.72e-05	74	564	564	1128	12.1	30	5.32	6	0.53
84	84	../Assets/JASPAR2022_CORE_vertebrates_non-redundant_pfms_meme.txt	MA0018.4	CREB1	NNRTGATGTCAYN	4.33e-10	7.58e-08	6.37e-05	175	564	564	1128	3.75	61	10.82	35	3.1
85	85	../Assets/JASPAR2022_CORE_vertebrates_non-redundant_pfms_meme.txt	MA0492.1	JUND	DDDRATGABGTCATN	1.2e-09	7.77e-08	6.53e-05	65	564	564	1128	4.15	38	6.74	13	1.15
86	86	../Assets/JASPAR2022_CORE_vertebrates_non-redundant_pfms_meme.txt	MA1573.2	Thap11	ACTACAABTCCCAG	2.15e-09	1.31e-07	0.00011	61	564	564	1128	332	18	3.19	0	0
87	87	../Assets/JASPAR2022_CORE_vertebrates_non-redundant_pfms_meme.txt	MA0831.3	TFE3	GTCACGTGAC	2.68e-09	1.37e-07	0.000115	51	564	564	1128	4.28	27	4.79	5	0.44
88	88	../Assets/JASPAR2022_CORE_vertebrates_non-redundant_pfms_meme.txt	MA0471.2	E2F6	VVDGGCGGGAAVV	3.21e-10	1.56e-07	0.000131	487	564	564	1128	2.5	129	22.87	125	11.08
89	89	../Assets/JASPAR2022_CORE_vertebrates_non-redundant_pfms_meme.txt	MA0692.1	TFEB	RYCACGTGAC	1.66e-09	2.13e-07	0.000179	128	564	564	1128	3.01	49	8.69	24	2.13
90	90	../Assets/JASPAR2022_CORE_vertebrates_non-redundant_pfms_meme.txt	MA1623.1	Stat2	RGAAACAGAAASH	7.09e-10	2.18e-07	0.000184	308	564	564	1128	1.16	149	26.42	158	14.01
91	91	../Assets/JASPAR2022_CORE_vertebrates_non-redundant_pfms_meme.txt	MA0108.2	TBP	STATAAAWRSVVVBN	1.02e-09	2.44e-07	0.000205	239	564	564	1128	31.2	28	4.96	5	0.44
92	92	../Assets/JASPAR2022_CORE_vertebrates_non-redundant_pfms_meme.txt	MA1931.1	ELK1::HOXA1	ACCGGAAGTAATTA	3.78e-09	2.49e-07	0.00021	66	564	564	1128	1.25	45	7.98	21	1.86
93	93	../Assets/JASPAR2022_CORE_vertebrates_non-redundant_pfms_meme.txt	MA1607.1	Foxl2	DDWATGTAAACANN	1.15e-09	2.81e-07	0.000236	243	564	564	1128	1.9	106	18.79	95	8.42
94	94	../Assets/JASPAR2022_CORE_vertebrates_non-redundant_pfms_meme.txt	MA0139.1	CTCF	YGRCCASYAGRKGGCRSYR	3.17e-09	3.39e-07	0.000285	107	564	564	1128	40.9	22	3.9	2	0.18
95	95	../Assets/JASPAR2022_CORE_vertebrates_non-redundant_pfms_meme.txt	MA0664.1	MLXIPL	RTCACGTGAT	4.39e-09	3.51e-07	0.000295	80	564	564	1128	6.85	33	5.85	10	0.89
96	96	../Assets/JASPAR2022_CORE_vertebrates_non-redundant_pfms_meme.txt	MA0851.1	Foxj3	NDAADGTAAACAAANNM	3.71e-09	4.41e-07	0.000371	119	564	564	1128	1.4	68	12.06	47	4.17
97	97	../Assets/JASPAR2022_CORE_vertebrates_non-redundant_pfms_meme.txt	MA0528.2	ZNF263	VNGGGGAGGASG	2.29e-09	1.05e-06	0.000885	460	564	564	1128	1.23	181	32.09	214	18.97
98	98	../Assets/JASPAR2022_CORE_vertebrates_non-redundant_pfms_meme.txt	MA0732.1	EGR3	HHMCGCCCACGCAHH	1.75e-08	1.24e-06	0.00104	71	564	564	1128	7.12	29	5.14	8	0.71
99	99	../Assets/JASPAR2022_CORE_vertebrates_non-redundant_pfms_meme.txt	MA1954.1	FOXO1::ELK1	RWMAACAGGAAGTD	9.86e-09	1.27e-06	0.00107	129	564	564	1128	3.09	53	9.4	31	2.75
100	100	../Assets/JASPAR2022_CORE_vertebrates_non-redundant_pfms_meme.txt	MA1725.1	ZNF189	NNTGCTGTTCCHB	5.19e-09	1.3e-06	0.00109	250	564	564	1128	1.47	106	18.79	99	8.78
101	101	../Assets/JASPAR2022_CORE_vertebrates_non-redundant_pfms_meme.txt	MA0663.1	MLX	RTCACGTGAT	3.4e-08	1.63e-06	0.00137	48	564	564	1128	3.12	27	4.79	7	0.62
102	102	../Assets/JASPAR2022_CORE_vertebrates_non-redundant_pfms_meme.txt	MA0507.2	POU2F2	AWTATGCAAATKAG	7.02e-08	1.83e-06	0.00153	26	564	564	1128	3.02	19	3.37	2	0.18
103	103	../Assets/JASPAR2022_CORE_vertebrates_non-redundant_pfms_meme.txt	MA0619.1	LIN54	DTTTRAATH	1.48e-08	2.08e-06	0.00175	140	564	564	1128	37.1	35	6.21	13	1.15
104	104	../Assets/JASPAR2022_CORE_vertebrates_non-redundant_pfms_meme.txt	MA1651.1	ZFP42	NNNHCAARATGGCTGCCNBNN	1.79e-08	2.14e-06	0.0018	120	564	564	1128	6.25	40	7.09	18	1.6
105	105	../Assets/JASPAR2022_CORE_vertebrates_non-redundant_pfms_meme.txt	MA0622.1	Mlxip	BCACGTGK	3.82e-08	2.4e-06	0.00202	63	564	564	1128	9.18	37	6.56	16	1.42
106	106	../Assets/JASPAR2022_CORE_vertebrates_non-redundant_pfms_meme.txt	MA1099.2	HES1	GGCRCGTGBC	8.36e-09	2.42e-06	0.00204	290	564	564	1128	2.13	91	16.13	79	7
107	107	../Assets/JASPAR2022_CORE_vertebrates_non-redundant_pfms_meme.txt	MA1464.1	ARNT2	GTCACGTGMN	5.09e-08	3.25e-06	0.00274	64	564	564	1128	7.92	29	5.14	9	0.8
108	108	../Assets/JASPAR2022_CORE_vertebrates_non-redundant_pfms_meme.txt	MA1944.1	ETV5::DRGX	RSMGGAAGYAATTA	2.23e-08	3.5e-06	0.00295	157	564	564	1128	1.4	76	13.48	61	5.41
109	109	../Assets/JASPAR2022_CORE_vertebrates_non-redundant_pfms_meme.txt	MA0004.1	Arnt	CACGTG	3.12e-08	3.91e-06	0.00329	125	564	564	1128	11.2	33	5.85	12	1.06
110	110	../Assets/JASPAR2022_CORE_vertebrates_non-redundant_pfms_meme.txt	MA0786.1	POU3F1	WTATGCWAATKW	2.13e-08	4.02e-06	0.00338	189	564	564	1128	23.1	30	5.32	9	0.8
111	111	../Assets/JASPAR2022_CORE_vertebrates_non-redundant_pfms_meme.txt	MA1957.1	HOXB2::ELK1	RCCGGAAGTMRTTA	8.12e-08	5.04e-06	0.00424	62	564	564	1128	1.49	39	6.91	19	1.68
112	112	../Assets/JASPAR2022_CORE_vertebrates_non-redundant_pfms_meme.txt	MA0733.1	EGR4	NHMCGCCCACGCAHWT	3.75e-08	5.66e-06	0.00476	151	564	564	1128	2.96	41	7.27	20	1.77
113	113	../Assets/JASPAR2022_CORE_vertebrates_non-redundant_pfms_meme.txt	MA0787.1	POU3F2	WTATGCWAATKA	4.69e-08	6.2e-06	0.00521	132	564	564	1128	21.3	24	4.26	5	0.44
114	114	../Assets/JASPAR2022_CORE_vertebrates_non-redundant_pfms_meme.txt	MA1115.1	POU5F1	WHATGCAAATN	2.31e-08	6.59e-06	0.00554	285	564	564	1128	6.78	50	8.87	29	2.57
115	115	../Assets/JASPAR2022_CORE_vertebrates_non-redundant_pfms_meme.txt	MA0869.2	Sox11	NRGAACAAAGVV	2.17e-08	7.64e-06	0.00643	352	564	564	1128	1.44	143	25.35	160	14.18
116	116	../Assets/JASPAR2022_CORE_vertebrates_non-redundant_pfms_meme.txt	MA1516.1	KLF3	GRCCRCGCCCH	5.39e-08	1.17e-05	0.00984	217	564	564	1128	9.45	47	8.33	27	2.39
117	117	../Assets/JASPAR2022_CORE_vertebrates_non-redundant_pfms_meme.txt	MA0792.1	POU5F1B	TATGCWAAT	6.34e-08	1.49e-05	0.0125	235	564	564	1128	6.84	52	9.22	33	2.93
118	118	../Assets/JASPAR2022_CORE_vertebrates_non-redundant_pfms_meme.txt	MA0784.2	POU1F1	ANCTMATTWGCATAWT	6.82e-07	1.7e-05	0.0143	25	564	564	1128	5.42	15	2.66	1	0.09
119	119	../Assets/JASPAR2022_CORE_vertebrates_non-redundant_pfms_meme.txt	MA1560.1	SOHLH2	YGCACGTGCN	1.38e-07	1.72e-05	0.0144	124	564	564	1128	1.47	59	10.46	43	3.81
120	120	../Assets/JASPAR2022_CORE_vertebrates_non-redundant_pfms_meme.txt	MA0006.1	Ahr::Arnt	YGCGTG	4.25e-08	1.84e-05	0.0155	433	564	564	1128	4.49	28	4.96	8	0.71
121	121	../Assets/JASPAR2022_CORE_vertebrates_non-redundant_pfms_meme.txt	MA0603.1	Arntl	NGTCACGTGH	1.7e-07	2.1e-05	0.0176	123	564	564	1128	4.52	32	5.67	13	1.15
122	122	../Assets/JASPAR2022_CORE_vertebrates_non-redundant_pfms_meme.txt	MA1517.1	KLF6	NRCCACGCCCH	6.59e-08	2.18e-05	0.0183	331	564	564	1128	2.09	99	17.55	96	8.51
123	123	../Assets/JASPAR2022_CORE_vertebrates_non-redundant_pfms_meme.txt	MA0464.2	BHLHE40	VKCACGTGMC	3.8e-07	2.2e-05	0.0185	58	564	564	1128	1.42	35	6.21	17	1.51
124	124	../Assets/JASPAR2022_CORE_vertebrates_non-redundant_pfms_meme.txt	MA0850.1	FOXP3	RTAAACA	6.41e-08	2.39e-05	0.0201	373	564	564	1128	4.64	57	10.11	39	3.46
125	125	../Assets/JASPAR2022_CORE_vertebrates_non-redundant_pfms_meme.txt	MA1947.1	ETV5::FOXO1	GTMAACAGGAWRY	1.21e-07	2.42e-05	0.0204	201	564	564	1128	16.5	28	4.96	9	0.8
126	126	../Assets/JASPAR2022_CORE_vertebrates_non-redundant_pfms_meme.txt	MA1937.1	ERF::HOXB13	VSCGGAARYNRTWAAN	1.34e-07	2.47e-05	0.0207	184	564	564	1128	1.67	83	14.72	75	6.65
127	127	../Assets/JASPAR2022_CORE_vertebrates_non-redundant_pfms_meme.txt	MA0871.2	TFEC	NVCACGTGACN	3.56e-07	2.53e-05	0.0212	71	564	564	1128	30.8	19	3.37	3	0.27
128	128	../Assets/JASPAR2022_CORE_vertebrates_non-redundant_pfms_meme.txt	MA0785.1	POU2F1	AWTATGCWAATK	1.95e-07	3.53e-05	0.0297	181	564	564	1128	53.1	18	3.19	2	0.18
129	129	../Assets/JASPAR2022_CORE_vertebrates_non-redundant_pfms_meme.txt	MA0789.1	POU3F4	TATGCWAAT	3.57e-07	3.82e-05	0.0321	107	564	564	1128	4.39	37	6.56	19	1.68
130	130	../Assets/JASPAR2022_CORE_vertebrates_non-redundant_pfms_meme.txt	MA0480.2	Foxo1	NDGTAAACANN	1.21e-07	4.24e-05	0.0357	350	564	564	1128	1.07	158	28.01	191	16.93
131	131	../Assets/JASPAR2022_CORE_vertebrates_non-redundant_pfms_meme.txt	MA0147.3	MYC	NNCCACGTGCNB	3.28e-07	4.26e-05	0.0359	130	564	564	1128	1.19	63	11.17	50	4.43
132	132	../Assets/JASPAR2022_CORE_vertebrates_non-redundant_pfms_meme.txt	MA1103.2	FOXK2	DDGTAAACANN	1.45e-07	4.27e-05	0.0359	294	564	564	1128	1.32	123	21.81	135	11.97
133	133	../Assets/JASPAR2022_CORE_vertebrates_non-redundant_pfms_meme.txt	MA0058.3	MAX	AVCACGTGNY	5.38e-07	4.95e-05	0.0416	92	564	564	1128	3.55	41	7.27	24	2.13
134	134	../Assets/JASPAR2022_CORE_vertebrates_non-redundant_pfms_meme.txt	MA0627.2	POU2F3	NWTATGCAAATNH	3.57e-07	4.96e-05	0.0417	139	564	564	1128	9.08	37	6.56	19	1.68
135	135	../Assets/JASPAR2022_CORE_vertebrates_non-redundant_pfms_meme.txt	MA0600.2	RFX2	SGTTGCCATGGYAACS	2.48e-06	5.22e-05	0.0439	21	564	564	1128	1.63	17	3.01	3	0.27
136	136	../Assets/JASPAR2022_CORE_vertebrates_non-redundant_pfms_meme.txt	MA0593.1	FOXP2	RWGTAAACAVR	7.7e-07	5.55e-05	0.0466	72	564	564	1128	5.9	35	6.21	18	1.6
137	137	../Assets/JASPAR2022_CORE_vertebrates_non-redundant_pfms_meme.txt	MA0091.1	TAL1::TCF3	NSAMCATCTGKT	5.96e-07	5.72e-05	0.0481	96	564	564	1128	1.12	55	9.75	41	3.63
138	138	../Assets/JASPAR2022_CORE_vertebrates_non-redundant_pfms_meme.txt	MA0509.3	RFX1	SGTTGCCATGGCAACS	5.29e-06	5.82e-05	0.0489	11	564	564	1128	2.32	11	1.95	0	0
139	139	../Assets/JASPAR2022_CORE_vertebrates_non-redundant_pfms_meme.txt	MA0636.1	BHLHE41	RTCACGTGAC	1.74e-06	5.91e-05	0.0497	34	564	564	1128	118	12	2.13	0	0
140	140	../Assets/JASPAR2022_CORE_vertebrates_non-redundant_pfms_meme.txt	MA0638.1	CREB3	VTGCCACGTCAYCR	1.18e-06	6.03e-05	0.0507	51	564	564	1128	3.45	23	4.08	7	0.62
141	141	../Assets/JASPAR2022_CORE_vertebrates_non-redundant_pfms_meme.txt	MA1950.1	FLI1::FOXI1	RTAAACAGGAARYN	3.58e-07	6.3e-05	0.053	176	564	564	1128	1.25	86	15.25	82	7.27
142	142	../Assets/JASPAR2022_CORE_vertebrates_non-redundant_pfms_meme.txt	MA0798.3	RFX3	CGTTRCCATGGCAACS	5.29e-06	6.87e-05	0.0578	13	564	564	1128	13.2	11	1.95	0	0
143	143	../Assets/JASPAR2022_CORE_vertebrates_non-redundant_pfms_meme.txt	MA0481.3	FOXP1	NDGTAAACANH	2.9e-07	8.03e-05	0.0675	277	564	564	1128	1.08	129	22.87	147	13.03
144	144	../Assets/JASPAR2022_CORE_vertebrates_non-redundant_pfms_meme.txt	MA0908.1	HOXD11	RTCGTAAAAH	7.32e-07	8.35e-05	0.0702	114	564	564	1128	1.55	57	10.11	44	3.9
145	145	../Assets/JASPAR2022_CORE_vertebrates_non-redundant_pfms_meme.txt	MA0828.2	SREBF2	WWATCACGTGATWW	6.48e-06	0.000123	0.104	19	564	564	1128	1.21	16	2.84	3	0.27
146	146	../Assets/JASPAR2022_CORE_vertebrates_non-redundant_pfms_meme.txt	MA0047.3	FOXA2	RWGTAAACANN	5.81e-07	0.000125	0.105	215	564	564	1128	19	25	4.43	8	0.71
147	147	../Assets/JASPAR2022_CORE_vertebrates_non-redundant_pfms_meme.txt	MA0095.3	Yy1	NNCAAAATGGCN	5.8e-07	0.000161	0.135	277	564	564	1128	16.3	40	7.09	23	2.04
148	148	../Assets/JASPAR2022_CORE_vertebrates_non-redundant_pfms_meme.txt	MA1606.1	Foxf1	DWRTAAACANN	7.22e-07	0.000162	0.136	224	564	564	1128	21.2	27	4.79	10	0.89
149	149	../Assets/JASPAR2022_CORE_vertebrates_non-redundant_pfms_meme.txt	MA1946.1	ETV5::FOXI1	GTAAACAGGAWGY	1.27e-06	0.000178	0.15	141	564	564	1128	1.15	73	12.94	67	5.94
150	150	../Assets/JASPAR2022_CORE_vertebrates_non-redundant_pfms_meme.txt	MA0052.4	MEF2A	DDCTAAAAATAGMHH	8.35e-07	0.000185	0.156	222	564	564	1128	1.55	103	18.26	110	9.75
151	151	../Assets/JASPAR2022_CORE_vertebrates_non-redundant_pfms_meme.txt	MA1929.1	CTCF	CTGCAGTKCCNNNNNYNRCCASYAGRKGGCRSYV	3.16e-06	0.00019	0.16	60	564	564	1128	9.55	23	4.08	8	0.71
152	152	../Assets/JASPAR2022_CORE_vertebrates_non-redundant_pfms_meme.txt	MA1522.1	MAZ	BBCCCCTCCCY	8.01e-07	0.000224	0.189	280	564	564	1128	8.99	83	14.72	80	7.09
153	153	../Assets/JASPAR2022_CORE_vertebrates_non-redundant_pfms_meme.txt	MA0620.3	MITF	NNNDRTCACGTGAYHNNN	3.45e-06	0.000255	0.215	74	564	564	1128	6.46	24	4.26	9	0.8
154	154	../Assets/JASPAR2022_CORE_vertebrates_non-redundant_pfms_meme.txt	MA0073.1	RREB1	CCCCMAAMCAMCCMCMMMCV	1.14e-05	0.000297	0.25	26	564	564	1128	2.87	18	3.19	5	0.44
155	155	../Assets/JASPAR2022_CORE_vertebrates_non-redundant_pfms_meme.txt	MA1683.1	FOXA3	DWGTAAACANN	1.1e-06	0.000317	0.267	289	564	564	1128	1.06	132	23.4	157	13.92
156	156	../Assets/JASPAR2022_CORE_vertebrates_non-redundant_pfms_meme.txt	MA0104.4	MYCN	VVCCACGTGGBB	2.7e-06	0.000324	0.272	120	564	564	1128	1.35	57	10.11	47	4.17
157	157	../Assets/JASPAR2022_CORE_vertebrates_non-redundant_pfms_meme.txt	MA1650.1	ZBTB14	SSCCGCGCACVS	9.9e-07	0.00033	0.277	333	564	564	1128	1.84	111	19.68	123	10.9
158	158	../Assets/JASPAR2022_CORE_vertebrates_non-redundant_pfms_meme.txt	MA0825.1	MNT	RVCACGTGMH	3.33e-06	0.00033	0.278	99	564	564	1128	2.17	40	7.09	26	2.3
159	159	../Assets/JASPAR2022_CORE_vertebrates_non-redundant_pfms_meme.txt	MA1724.1	Rfx6	HNCCTAGCAACHV	1.63e-06	0.000335	0.282	205	564	564	1128	10.4	26	4.61	10	0.89
160	160	../Assets/JASPAR2022_CORE_vertebrates_non-redundant_pfms_meme.txt	MA0595.1	SREBF1	VTCACCCCAY	3.66e-06	0.000399	0.335	109	564	564	1128	2.14	44	7.8	31	2.75
161	161	../Assets/JASPAR2022_CORE_vertebrates_non-redundant_pfms_meme.txt	MA1643.1	NFIB	NNCCTGGCAYNGTGCCAAGNN	8.09e-06	0.000413	0.347	51	564	564	1128	3.29	24	4.26	10	0.89
162	162	../Assets/JASPAR2022_CORE_vertebrates_non-redundant_pfms_meme.txt	MA0142.1	Pou5f1::Sox2	CWTTGTYATGCAAAT	2.86e-06	0.000468	0.394	164	564	564	1128	9.26	35	6.21	20	1.77
163	163	../Assets/JASPAR2022_CORE_vertebrates_non-redundant_pfms_meme.txt	MA0510.2	RFX5	SGTTGCCATGGYAACV	1.67e-05	0.000485	0.408	29	564	564	1128	6.44	15	2.66	3	0.27
164	164	../Assets/JASPAR2022_CORE_vertebrates_non-redundant_pfms_meme.txt	MA0157.3	Foxo3	NDGTAAACARNN	1.51e-06	0.000494	0.415	326	564	564	1128	20.2	25	4.43	9	0.8
165	165	../Assets/JASPAR2022_CORE_vertebrates_non-redundant_pfms_meme.txt	MA0625.2	NFATC3	RYGGAAAMH	9.3e-07	0.000496	0.418	534	564	564	1128	2.72	125	22.16	145	12.85
166	166	../Assets/JASPAR2022_CORE_vertebrates_non-redundant_pfms_meme.txt	MA0687.1	SPIC	HAAAAGVGGAAGTA	2.86e-06	0.000557	0.468	195	564	564	1128	12.2	35	6.21	20	1.77
167	167	../Assets/JASPAR2022_CORE_vertebrates_non-redundant_pfms_meme.txt	MA1981.1	ZNF530	GMARGGMRAGGGGCRGSV	3.54e-06	0.000563	0.473	159	564	564	1128	3	58	10.28	49	4.34
168	168	../Assets/JASPAR2022_CORE_vertebrates_non-redundant_pfms_meme.txt	MA1122.1	TFDP1	VSGCGGGAAVN	1.7e-06	0.000577	0.485	339	564	564	1128	2.14	71	12.59	65	5.76
169	169	../Assets/JASPAR2022_CORE_vertebrates_non-redundant_pfms_meme.txt	MA0753.2	ZNF740	CYRCCCCCCCCAC	2.52e-06	0.000663	0.558	263	564	564	1128	1.39	105	18.62	117	10.37
170	170	../Assets/JASPAR2022_CORE_vertebrates_non-redundant_pfms_meme.txt	MA1657.1	ZNF652	BAAAGRGTTAAN	4e-06	0.000763	0.642	191	564	564	1128	1.16	91	16.13	97	8.6
171	171	../Assets/JASPAR2022_CORE_vertebrates_non-redundant_pfms_meme.txt	MA1642.1	NEUROG2	NNVACAGATGGNN	3.37e-06	0.000772	0.649	229	564	564	1128	1.37	94	16.67	101	8.95
172	172	../Assets/JASPAR2022_CORE_vertebrates_non-redundant_pfms_meme.txt	MA1949.1	FLI1::DRGX	ACCGGAAGTAATTAT	7.5e-06	0.000914	0.769	122	564	564	1128	2.53	46	8.16	35	3.1
173	173	../Assets/JASPAR2022_CORE_vertebrates_non-redundant_pfms_meme.txt	MA0846.1	FOXC2	WAWGTAAACAWW	4.69e-06	0.000957	0.805	204	564	564	1128	1.81	80	14.18	81	7.18
174	174	../Assets/JASPAR2022_CORE_vertebrates_non-redundant_pfms_meme.txt	MA0608.1	Creb3l2	GCCACGTGD	1.35e-05	0.000972	0.818	72	564	564	1128	12	19	3.37	6	0.53
175	175	../Assets/JASPAR2022_CORE_vertebrates_non-redundant_pfms_meme.txt	MA0788.1	POU3F3	WWTATGCWAATTW	6.74e-06	0.00106	0.89	157	564	564	1128	6.34	43	7.62	31	2.75
176	176	../Assets/JASPAR2022_CORE_vertebrates_non-redundant_pfms_meme.txt	MA0136.3	Elf5	RVAAGGAAGTNN	2.64e-06	0.00108	0.908	409	564	564	1128	1.11	174	30.85	232	20.57
177	177	../Assets/JASPAR2022_CORE_vertebrates_non-redundant_pfms_meme.txt	MA1570.1	TFAP4	AHCATRTGDT	7.01e-06	0.00113	0.949	161	564	564	1128	7.3	38	6.74	25	2.22
178	178	../Assets/JASPAR2022_CORE_vertebrates_non-redundant_pfms_meme.txt	MA0848.1	FOXO4	GTAAACA	6.95e-06	0.00126	1.06	181	564	564	1128	9.47	31	5.5	17	1.51
179	179	../Assets/JASPAR2022_CORE_vertebrates_non-redundant_pfms_meme.txt	MA1997.1	Olig2	NVCAGCTGBN	7.01e-06	0.00142	1.2	203	564	564	1128	20	38	6.74	25	2.22
180	180	../Assets/JASPAR2022_CORE_vertebrates_non-redundant_pfms_meme.txt	MA0823.1	HEY1	GRCACGTGCC	1.34e-05	0.00154	1.29	115	564	564	1128	1.82	45	7.98	35	3.1
181	181	../Assets/JASPAR2022_CORE_vertebrates_non-redundant_pfms_meme.txt	MA1953.1	FOXO1::ELF1	RTMAACAGGAAGTN	9.81e-06	0.00166	1.39	169	564	564	1128	3.26	59	10.46	53	4.7
182	182	../Assets/JASPAR2022_CORE_vertebrates_non-redundant_pfms_meme.txt	MA1124.1	ZNF24	CATTCATTCATTC	3.07e-05	0.00178	1.49	58	564	564	1128	1.36	34	6.03	23	2.04
183	183	../Assets/JASPAR2022_CORE_vertebrates_non-redundant_pfms_meme.txt	MA0616.2	HES2	GGCACGTGYC	1.11e-05	0.00182	1.53	164	564	564	1128	1.35	70	12.41	69	6.12
184	184	../Assets/JASPAR2022_CORE_vertebrates_non-redundant_pfms_meme.txt	MA1618.1	Ptf1a	NNACAGATGTTNN	7.19e-06	0.00182	1.53	254	564	564	1128	1.07	115	20.39	137	12.15
185	185	../Assets/JASPAR2022_CORE_vertebrates_non-redundant_pfms_meme.txt	MA0093.3	USF1	NDGTCATGTGACHN	2.25e-05	0.00184	1.55	82	564	564	1128	20	16	2.84	4	0.35
186	186	../Assets/JASPAR2022_CORE_vertebrates_non-redundant_pfms_meme.txt	MA1100.2	ASCL1	VGCAGCTGCN	4.69e-06	0.00199	1.67	424	564	564	1128	22.6	19	3.37	5	0.44
187	187	../Assets/JASPAR2022_CORE_vertebrates_non-redundant_pfms_meme.txt	MA1102.2	CTCFL	NSCAGGGGGCGS	5.69e-06	0.00205	1.72	360	564	564	1128	4.45	70	12.41	67	5.94
188	188	../Assets/JASPAR2022_CORE_vertebrates_non-redundant_pfms_meme.txt	MA0899.1	HOXA10	DGYMATAAAAH	6.11e-06	0.00206	1.73	337	564	564	1128	1.17	142	25.18	181	16.05
189	189	../Assets/JASPAR2022_CORE_vertebrates_non-redundant_pfms_meme.txt	MA1152.1	SOX15	CYWTTGTTHW	5.72e-06	0.00225	1.89	393	564	564	1128	1.21	158	28.01	208	18.44
190	190	../Assets/JASPAR2022_CORE_vertebrates_non-redundant_pfms_meme.txt	MA1972.1	ZFP14	GGAGGCHCHGGARBG	1.16e-05	0.00239	2.01	207	564	564	1128	1.15	95	16.84	107	9.49
191	191	../Assets/JASPAR2022_CORE_vertebrates_non-redundant_pfms_meme.txt	MA0033.2	FOXL1	RTAAACA	1.3e-05	0.00245	2.06	188	564	564	1128	20.1	31	5.5	18	1.6
192	192	../Assets/JASPAR2022_CORE_vertebrates_non-redundant_pfms_meme.txt	MA1955.1	FOXO1::ELK3	RWMAACAGGAAGTN	2.36e-05	0.00253	2.12	107	564	564	1128	5.22	31	5.5	19	1.68
193	193	../Assets/JASPAR2022_CORE_vertebrates_non-redundant_pfms_meme.txt	MA1652.1	ZKSCAN5	NNRGGARGTGAGRR	1.16e-05	0.00269	2.26	233	564	564	1128	1.36	95	16.84	107	9.49
194	194	../Assets/JASPAR2022_CORE_vertebrates_non-redundant_pfms_meme.txt	MA1518.2	Lhx1	NNNTGCTAATTAGCANNN	1.56e-05	0.00299	2.51	192	564	564	1128	1.45	82	14.54	88	7.8
195	195	../Assets/JASPAR2022_CORE_vertebrates_non-redundant_pfms_meme.txt	MA1125.1	ZNF384	DNWMAAAAAAAA	2.12e-05	0.0032	2.69	151	564	564	1128	1.25	72	12.77	74	6.56
196	196	../Assets/JASPAR2022_CORE_vertebrates_non-redundant_pfms_meme.txt	MA0032.2	FOXC1	WAWGTAAAYAW	1.93e-05	0.00366	3.08	190	564	564	1128	1.19	88	15.6	98	8.69
197	197	../Assets/JASPAR2022_CORE_vertebrates_non-redundant_pfms_meme.txt	MA1716.1	ZNF76	NNTWCCCAYAATGCAHYGCGC	7.91e-05	0.00371	3.12	47	564	564	1128	5.58	22	3.9	11	0.98
198	198	../Assets/JASPAR2022_CORE_vertebrates_non-redundant_pfms_meme.txt	MA0852.2	FOXK1	NRDGTAAACAAGNN	1.76e-05	0.00419	3.52	239	564	564	1128	7.76	39	6.91	28	2.48
199	199	../Assets/JASPAR2022_CORE_vertebrates_non-redundant_pfms_meme.txt	MA1936.1	ERF::FOXO1	RTMAACAGGAARBS	2.25e-05	0.00432	3.64	193	564	564	1128	38.7	16	2.84	4	0.35
200	200	../Assets/JASPAR2022_CORE_vertebrates_non-redundant_pfms_meme.txt	MA1506.1	HOXD10	RGTCGTAAAAH	9.34e-05	0.00541	4.55	58	564	564	1128	1.11	33	5.85	24	2.13
201	201	../Assets/JASPAR2022_CORE_vertebrates_non-redundant_pfms_meme.txt	MA1616.1	Prdm15	NRGAAAACCTGGAVN	2.44e-05	0.00552	4.64	227	564	564	1128	1.5	90	15.96	102	9.04
202	202	../Assets/JASPAR2022_CORE_vertebrates_non-redundant_pfms_meme.txt	MA1640.1	MEIS2	NNATGATTTATGDNH	3.31e-05	0.00656	5.52	199	564	564	1128	1.77	75	13.3	80	7.09
203	203	../Assets/JASPAR2022_CORE_vertebrates_non-redundant_pfms_meme.txt	MA0601.1	Arid3b	ATATTAATWAN	3.17e-05	0.00672	5.65	213	564	564	1128	11.7	45	7.98	37	3.28
204	204	../Assets/JASPAR2022_CORE_vertebrates_non-redundant_pfms_meme.txt	MA0668.2	Neurod2	NNGRACAGATGGYNN	3.66e-05	0.00765	6.43	210	564	564	1128	1.28	89	15.78	102	9.04
205	205	../Assets/JASPAR2022_CORE_vertebrates_non-redundant_pfms_meme.txt	MA0905.1	HOXC10	GTCRTAAAAH	4.92e-05	0.00814	6.84	166	564	564	1128	1.09	78	13.83	86	7.62
206	206	../Assets/JASPAR2022_CORE_vertebrates_non-redundant_pfms_meme.txt	MA1939.1	ERF::SREBF2	NSCGGAARTCACGTGAT	0.000521	0.0083	6.98	16	564	564	1128	3.09	10	1.77	2	0.18
207	207	../Assets/JASPAR2022_CORE_vertebrates_non-redundant_pfms_meme.txt	MA1525.2	NFATC4	AAYGGAAAMW	4.16e-05	0.00853	7.17	206	564	564	1128	6.29	54	9.57	50	4.43
208	208	../Assets/JASPAR2022_CORE_vertebrates_non-redundant_pfms_meme.txt	MA0639.1	DBP	NRTTACGTAAYV	0.000153	0.00855	7.19	56	564	564	1128	15.1	15	2.66	5	0.44
209	209	../Assets/JASPAR2022_CORE_vertebrates_non-redundant_pfms_meme.txt	MA1472.2	Bhlha15	NVACAGCTGTBN	3.68e-05	0.0089	7.48	243	564	564	1128	18	24	4.26	12	1.06
210	210	../Assets/JASPAR2022_CORE_vertebrates_non-redundant_pfms_meme.txt	MA0650.3	Hoxa13	NNCCAATAAAAN	3.38e-05	0.00941	7.91	280	564	564	1128	1.1	123	21.81	157	13.92
211	211	../Assets/JASPAR2022_CORE_vertebrates_non-redundant_pfms_meme.txt	MA0472.2	EGR2	MCGCCCACGCA	8.11e-05	0.00968	8.14	120	564	564	1128	1.69	44	7.8	38	3.37
212	212	../Assets/JASPAR2022_CORE_vertebrates_non-redundant_pfms_meme.txt	MA0521.2	Tcf12	NNACAGCTGTNN	3.79e-05	0.0098	8.24	260	564	564	1128	25.5	21	3.72	9	0.8
213	213	../Assets/JASPAR2022_CORE_vertebrates_non-redundant_pfms_meme.txt	MA0847.3	FOXD2	SYTAARYAAACA	9.77e-05	0.00982	8.26	101	564	564	1128	1.43	48	8.51	44	3.9
214	214	../Assets/JASPAR2022_CORE_vertebrates_non-redundant_pfms_meme.txt	MA1714.1	ZNF675	RGGVHYMGGAGGMCAAAATGD	0.000124	0.0105	8.8	85	564	564	1128	202	10	1.77	1	0.09
215	215	../Assets/JASPAR2022_CORE_vertebrates_non-redundant_pfms_meme.txt	MA0088.2	ZNF143	TWCCCAYAATGCAYYG	0.00135	0.0107	9.02	8	564	564	1128	328	6	1.06	0	0
216	216	../Assets/JASPAR2022_CORE_vertebrates_non-redundant_pfms_meme.txt	MA0042.2	FOXI1	GTAAACA	7.86e-05	0.011	9.27	141	564	564	1128	1.15	61	10.82	62	5.5
217	217	../Assets/JASPAR2022_CORE_vertebrates_non-redundant_pfms_meme.txt	MA0843.1	TEF	BRTTACRTAAYM	0.000377	0.0112	9.46	30	564	564	1128	2.47	17	3.01	8	0.71
